# Evidence for high intergenic sequence variation in heterozygous Italian ryegrass (*Lolium multiflorum* Lam.) genome revealed by a high-quality draft diploid genome assembly

**DOI:** 10.1101/2021.05.05.442707

**Authors:** Dario Copetti, Steven A. Yates, Maximilian M. Vogt, Giancarlo Russo, Christoph Grieder, Roland Kölliker, Bruno Studer

## Abstract

**Background:** Over the last decade, progress in DNA sequencing technologies and assembly methods allowed plant scientists to move beyond the use of model organisms and work directly on the genomes of the major crops. Forage grass research can also benefit from this revolution, enabling progress in population genetic studies, functional biology, and genomics-assisted breeding. Due to its large genome size and high repeat content, so far only incomplete and fragmented assemblies are available for the grasses of the *Lolium* and *Festuca* species complex.

**Findings:** Here, we report a highly contiguous draft assembly of Italian ryegrass (*L. multiflorum* Lam.), spanning 4.5 Gb and with a N50 of 3 Mb, containing ~70,000 gene models. Thanks to its relatedness to barley, 78% of the assembly was anchored on seven pseudomolecules. The high heterozygosity of the plant allowed obtaining a diploid assembly – i.e. across 95% of the assembly, both alleles were assembled on separate sequences. This feature allowed unraveling a very high amount of intergenic sequence variation between allelic sequences.

**Conclusions:** We present a nearly complete genome assembly of a genotype used in contemporary Swiss forage grass breeding programs. This work shows how genomic research has improved, allowing to decode the genetic code of large, complex, and heterozygous plants. It also allows the functional characterization of the ryegrass gene repertoire and the large-scale development of molecular markers. Furthermore, it paves the road for a reference-based characterization and exploitation of the genetic variation within the *Lolium* and *Festuca* species complex.
