## Supplemental_tables for "Evidence for high intergenic sequence variation in heterozygous Italian ryegrass (*Lolium multiflorum* Lam.) genome revealed by a high-quality draft diploid genome assembly"

### Sheet: Suppl. Table 1
	Library	Read length	Median insert size (bp)	Raw read pair (M)	Raw coverage (x)*
	PE470	2x266 bp	475	625	129.5
	PE700	2x150 bp	697	827	96.6
	MP3kb	2x150 bp	3042	654	76.4
	MP6kb	2x150 bp	5911	572	66.8
	MP9kb	2x150 bp	8965	552	64.5
	Chromium 10x	2x150 bp	60,881**	771	90.1
	* coverage estimated on a 2.567 Gb haploid genome.
	** mean size of the DNA fragment included in the 10x Chromium Gel Beads in Emulsion

### Sheet: Suppl. Table 2
	Species	Sample/treatment	Origin	SRA run number	Read pairs (M)	Length	Uniquely mapped (%)	Mapped to multiple loci (%)	Total mapped (%)	Unmapped (%)
	L. multiflorum	Whole seedling	publicly available	SRR3194161	80.6	2x90	59	32.1	91.1	8.9
	L. multiflorum	Whole seedling	publicly available	SRR3194162	79.7	2x90	55.3	29.7	85	15.1
	L. multiflorum	Whole seedling	publicly available	SRR3194163	77.4	2x90	58.8	31	89.8	10.2
	L. multiflorum	Whole seedling	publicly available	SRR3194164	74.1	2x90	59.1	32.1	91.2	8.7
	L. multiflorum	Whole seedling	publicly available	SRR3194165	82.6	2x90	60	32	92	8.9
	L. multiflorum	Whole seedling	publicly available	SRR3194166	118.1	2x90	58.1	30.5	88.6	11.4
	L. multiflorum	Flower #1	this study	SRR7419045	32.5	2x151	69.7	26.9	96.6	3.9
	L. multiflorum	Flower #2	this study	SRR7419044	32.5	2x151	70	26.9	96.9	3.6
	L. multiflorum	Flower #3	this study	SRR7419047	36.7	2x151	70	25.9	95.9	4.7
	L. multiflorum	Leaf #1	this study	SRR7419046	26.4	2x151	65.5	29	94.5	6
	L. multiflorum	Leaf #2	this study	SRR7419051	28.5	2x151	67.1	28.5	95.6	4.9
	L. multiflorum	Leaf #3	this study	SRR7419048	30.3	2x151	66.6	28.5	95.1	5.4
	L. multiflorum	Meristem #1	this study	SRR7419041	33.6	2x151	70.3	26.5	96.8	3.8
	L. multiflorum	Meristem #2	this study	SRR7419040	31.4	2x151	70.1	27.8	97.9	2.6
	L. multiflorum	Meristem #3	this study	SRR7419043	32.7	2x151	70.2	26.6	96.8	3.6
	L. multiflorum	Root #6	this study	SRR7419042	22.6	2x151	64.1	27.4	91.5	9
	L. multiflorum	Root #7	this study	SRR7419050	39.25	2x151	65.5	26	91.5	9
	L. multiflorum	Root #8	this study	SRR7419049	27.85	2x151	64.4	25.9	90.3	10.1
	L. perenne	Leaf meristem - afternoon	Studer et al., unpubl.	-	27.4	2x51	45.2	35.6	80.8	19.2
	L. perenne	Leaf meristem - afternoon	Studer et al., unpubl.	-	25.1	2x51	45.6	35.1	80.7	19.2
	L. perenne	Leaf meristem - afternoon	Studer et al., unpubl.	-	23.8	2x51	38.7	31.8	70.5	29.5
	L. perenne	Leaf meristem - afternoon	Studer et al., unpubl.	-	34.8	2x51	43.6	35.1	78.7	21.4
	L. perenne	Leaf meristem - afternoon	Studer et al., unpubl.	-	23.9	2x51	47.9	35	82.9	17.1
	L. perenne	Leaf meristem - morning	Studer et al., unpubl.	-	34.9	2x51	46.1	36.6	82.7	17.2
	L. perenne	Leaf meristem - morning	Studer et al., unpubl.	-	33.4	2x51	50.4	37.3	87.7	12.3
	L. perenne	Leaf meristem - morning	Studer et al., unpubl.	-	36.6	2x51	45.6	35.6	81.2	18.8
	L. perenne	Leaf meristem - morning	Studer et al., unpubl.	-	27.6	2x51	51.2	38.3	89.5	10.5
	L. perenne	Leaf meristem - morning	Studer et al., unpubl.	-	39.3	2x51	49.8	36.7	86.5	13.5
	L. perenne	Leaf meristem - morning	Studer et al., unpubl.	-	38.4	2x51	48.8	34.6	83.4	16.6
	L. perenne	Leaf meristem - night	Studer et al., unpubl.	-	21.8	2x51	51.2	37.2	88.4	11.6
	L. perenne	Leaf meristem - night	Studer et al., unpubl.	-	21.5	2x51	49.7	38	87.7	12.3
	L. perenne	Leaf meristem - night	Studer et al., unpubl.	-	28.7	2x51	49.8	36.7	86.5	13.6
	L. perenne	Leaf meristem - night	Studer et al., unpubl.	-	27.5	2x51	45.5	34.8	80.3	19.6
	L. perenne	Leaf meristem - night	Studer et al., unpubl.	-	19.8	2x51	47.4	37.5	84.9	15.2

### Sheet: Suppl. Table 3
	Organism	Species	Assembly	Est. genome	% of est.	Scaffold N50	Accession #	Reference
			size (Mb)	size (Mb)	genome size	(kb)*	/ version
	Italian ryegrass M.02402/16	Lolium multiflorum	4,531	2,567	176.5	2,940	QGDF00000000	this study
	Italian ryegrass M2289	Lolium multiflorum	574	2,567	22.3	5	-	[12]
	Perennial ryegrass P226/135/16	Lolium perenne	1,128	2,695	41.8	70	-	[9]
	Perennial ryegrass (progeny of Premo)	Lolium perenne	1,112	2,695	41.2	25	-	[10]
	Perennial ryegrass 4540-9	Lolium perenne	481	2,695	17.8	1	MEHO00000000	NCBI Genome
	Orchard grass	Dactylis glomerata	1781	1938	91.9	3410	QXEO00000000	[13]
	Barley	Hordeum vulgare	4,790	5,428	88.2	79	FJWB00000000	[36]
	Tausch's goatgrass	Aegilops tauschii	4,025	4,250	94.7	207	MCGU00000000	[67]
	Wheat	Triticum aestivum	14,532	15,760	92.2	7,000	1	[30]
	Wild Emmer wheat	T. turgidum ssp. dicoccoides	10,494	12,005	87.5	6,995	FXXJ00000000	[27]
	Purple false brome	Brachypodium distachyon	272	355	76.6	3,000	ADDN01000000	[43]
	Maize B73_v4	Zea mays	2,106	2,665	79	1,180	LPUQ00000000	[61]
	Maize PH207	Zea mays	2,084	2,665	78.2	654	NKIA00000000	[26]
	Maize W22	Zea mays	2,133	2,665	80	-	LWRW02000000	[29]
	* all scaffold N50 values are relative to sequences before being anchored in pseudochromosomes.
	All genome size estimations were obtained from Kew Garden database, with the exception of Aegilops tauschii (https://genome.cshlp.org/content/27/5/787.long)

### Sheet: Suppl. Table 4
	Repeat/TE class		Assembly	No. of	Fraction of
			span (kb)	loci	repeats/TEs	assembly
	Class I (Retrotransposons)
	LTR	Copia	341,025.8	166,346	9.8	7.53
		Gypsy	1,936,701.3	598,277	55.63	42.74
		Retrovirus	314.8	316	0.01	0.01
		Other LTR	6,590.7	50,445	0.19	0.15
	LINE	L1	78,915.4	73,273	2.27	1.74
		Other LINE	6,476.3	4297	0.19	0.14
	SINE		2,326.6	6320	0.07	0.05
	Other Class I		2,663.5	15,363	0.08	0.06
	Class II (DNAt) subclass 1
	TIR	Tc1–Mariner	2,818.4	8,780	0.08	0.06
		hAT	2,856.1	4,101	0.08	0.06
		Mutator	15,287.7	17,887	0.44	0.34
		PIF–Harbinger	33,852.1	57,333	0.97	0.75
		CACTA	230,545.1	223,517	6.62	5.09
		Other DNAt	25,996.7	37,396	0.75	0.57
	Class II (DNAt) subclass 2
	Helitron		1,365.7	1,351	0.04	0.03
	Other Class II		2,845.6	3,191	0.08	0.06
	Total TEs		2,690,581.8	1,268,193	77.29	59.37
	Ribosomal DNA / tRNA
	Structural Repeats		90,839.7	496,866	2.61	2
	Unclassified		699,904.2	892,670	20.1	15.44
	Total Repeats		3,481,325.8	2,657,729		76.82

### Sheet: Suppl. Table 5
	Organism	Species	coreGF	BUSCO completeness				Accession #	Reference
			completeness*	single copy	duplicated	fragmented	missing	/ version
	Italian ryegrass M.02402/16	Lolium multiflorum	89.7	2.3	92.9	0.9	3.9	1.0	this study (RNA-Seq-derived models)
	Italian ryegrass M.02402/16	Lolium multiflorum	88.5	19.8745	74.477	1.56904	4.0795	1.0	this study (MAKER annotation)
	Italian ryegrass M2289	Lolium multiflorum	86.8	60.4	6.3	17.6	15.7	-	[12]
	Perennial ryegrass P226/135/16	Lolium perenne	75	68.9331	18.2008	2.82427	10.0418	-	[9]
	Barley	Hordeum vulgare	86.3	83.3682	6.17155	5.12552	5.33473	r1	[36]
	Tausch's goatgrass	Aegilops tauschii	90.5	89.54	3.66	3.56	3.24	v4.0	[67]
	Wheat	Triticum aestivum	93.7	1.04603	98.431	0.104603	0.41841	1.0	[30]
	Wild Emmer wheat	T. turgidum ssp. dicoccoides	90.6	19.5	78.8	0.6	1.2	1.0	[27]
	Purple false brome	Brachypodium distachyon	93	96.7573	1.98745	0.523013	0.732218	3.1	[43]
	Bamboo	Phyllostachys heterocycla var. pubescens	84.1	67.6778	16.4226	6.90377	8.99582	1.0	[57]
	Rice	Oryza sativa vg. Nipponbare	98.1	93.2008	1.46444	1.35983	3.9749	7.0	[68]
	Sorghum	Sorghum bicolor	93.6	72.8033	25.8368	0.313808	1.04603	3	[69]
	* % of genes of the PLAZA2.5 monocot dataset

### Sheet: Suppl. Table 6
		L. multiflorum M.02402/16	L. multiflorum M.02402/16		L. multiflorum M.02402/16	L. perenne P226/135/16		Z. mays B73	Z. mays PH207		O. sativa vg. japonica	O. brachyantha
		Scaffold1530 (0.45-3.02 Mb)	Scaffold16 (0.24-3.33 Mb)		Scaffold16	32 scaffolds		chr1:0-3 Mb	chr1:0-3 Mb		chr1:0-3 Mb	chr1:0-3 Mb
	Region size (kb)	2978.29	3092.45		3383.8	2852.24		3000	3000		3000	3000
	Aligned bases (%)	37.32	35.93		13.9	17.1		64.08	65.07		17.68	16.54
	Unaligned fraction (%)	62.68	64.07		86.1	82.9		35.92	34.93		82.32	83.46
	1-to-1 alignments	477	477		234	234		507	507		504	504
	Total alignment length (kb)	1161.93	1161.35		492.18	493.431		1958.48	1958.81		556.006	555.664
	Avg alignment length (bp)	2435.92	2434.69		2103.33	2108.68		3862.89	3863.53		1103.19	1102.51
	Avg alignment similarity (%)	94.65	94.65		94.32	94.32		98.64	98.64		93.27	93.27
	Insertions	375	374		198	228		381	445		463	428
	Total insertion bases (kb)	1871.15	1984.27		2913.47	2191.36		1087.03	1052.31		2469.57	2503.89
	Total insertion fraction (%)	62.8265	64.1648		86.1003	76.8294		36.2343	35.0769		82.319	83.4631
	Avg insertion length (kb)	4.98975	5.30553		14.7145	9.61121		2.85309	2.36473		5.33385	5.85022
	SNPs (%)	3.16602	3.16761		3.1972	3.1891		0.672306	0.672193		4.47405	4.47681
	Indels (%)	1.33252	1.33319		1.97651	1.9715		0.463267	0.463189		1.84009	1.84122
